# Identification and functional categorization of the most stably and most variably expressed genes and retained introns in *Arabidopsis thaliana* seedlings

**DOI:** 10.1101/2024.08.26.608733

**Authors:** Wen-dar Lin, Tatsuo Kanno, Antonius J.M Matzke, Marjori Matzke

## Abstract

We used a large, uniform, RNA-seq dataset to investigate the stability of gene expression and intron retention in *Arabidopsis thaliana* seedlings. Functional classification of the most stably and most variably expressed genes was determined by GO enrichment analyses. Many variably expressed genes encoded proteins involved in photosynthesis and chloroplast structure, likely reflecting their sensitivity to changeable light intensities, and in stress responses, which allow plants to cope with environmental challenges. As revealed by GO enrichment analysis, the most stably expressed genes were involved in protein, lipid and vesicle trafficking, suggesting that fluctuations in expression of these genes are suboptimal for normal seedling development. GO analyses of genes containing either usually retained or usually spliced introns revealed no consistent enrichments for any specific functional categories. However, highly retained introns were often located in the first or last position, which may contain 5’ and 3’ UTRs necessary for transcriptional regulation and mRNA transport and stability. Conversely, usually spliced introns were more frequently located in internal portions of pre-mRNAs, indicating that reliable splicing in coding regions is needed to prevent the formation of premature stop codons. The large RNA-seq dataset we generated can be useful for investigating additional aspects of gene expression and pre-mRNA splicing in Arabidopsis seedlings and sets a precedent for future large scale transcriptome analyses.
