## Supplemental Table 1 for "Identification and functional categorization of the most stably and most variably expressed genes and retained introns in *Arabidopsis thaliana* seedlings"

### Sheet: mapping
sample name	#raw	#dropped	%	transcriptome	%	genome	%	GFP-containing vector	%	SUM
st20150706_R19	82733132	3769	4.55561e-05	65168578	0.787732	14314485	0.173028	473082	0.00571843	0.966478
st20150925_2-2_t1	51245222	11914	0.00023249	41429366	0.808641	8378543	0.163537	279244	0.00545044	0.977629
st20150925_2-2_t2	52419352	6430	0.000122665	42652586	0.81378	8363666	0.159573	281085	0.0053629	0.978715
st20150925_2-2_t3	49436416	10920	0.00022089	40093856	0.811198	7963176	0.161115	274749	0.00555885	0.977871
st20160106_R33_3_t1	45658690	7204	0.000157779	35075306	0.768328	8198830	0.179596	488044	0.0106906	0.958615
st20160106_R33_3_t2	41548326	4278	0.000102964	31076834	0.748045	7974724	0.191958	448037	0.0107846	0.950788
st20160106_R34_1_t1	43144246	9641	0.00022346	34173664	0.792256	7278666	0.168743	327276	0.00758732	0.968587
st20160106_R34_1_t2	46270516	8033	0.000173609	36817718	0.795844	7695173	0.166337	340669	0.00736383	0.969545
st20160630_R48_1	63208774	30446	0.000481674	49410878	0.782086	11704825	0.185266	534311	0.00845719	0.97581
st20160630_R48_2	58170934	14548	0.000250091	45805118	0.78762	10712729	0.184206	490842	0.00844004	0.980265
st20160929_R55_A2	50991312	6856	0.000134454	41101418	0.806156	8809608	0.17279	352559	0.00691503	0.985861
st20160929_R55_B	41194494	5138	0.000124725	33014408	0.801528	7161898	0.173877	339415	0.00824036	0.983645
st20170123_R62_A	61514770	4700	7.64044e-05	50699204	0.824242	9719045	0.158007	357244	0.00580789	0.988058
st20170123_R62_B	60548368	4208	6.94982e-05	49604982	0.819319	9780676	0.161546	455814	0.00752862	0.988394
st20170123_R62_C	74009048	8140	0.000109987	60828044	0.821991	11893695	0.160724	433864	0.00586296	0.988577
st20170526_R65_H	65105956	8868	0.000136209	52131244	0.800823	11218175	0.17233	360709	0.00554109	0.978694
st20170526_R65_I	63853422	11543	0.000180773	51928210	0.813388	10570982	0.165581	379410	0.00594296	0.984912
st20170526_R65_J	69275466	11458	0.000165398	56236836	0.81192	11487912	0.165857	425496	0.0061431	0.98392
st20170811_R75_Q	65517592	5427	8.28327e-05	54471238	0.831468	9712312	0.148252	387884	0.00592079	0.98564
st20170811_R75_R	65939750	6227	9.44347e-05	54864246	0.832115	9869515	0.149689	273089	0.00414188	0.985945
st20170811_R75_S	61640976	8207	0.000133142	51046450	0.828236	9388957	0.152337	258018	0.00418638	0.984759
st20170925_R78_T	75465938	15838	0.00020987	65201432	0.864166	8755352	0.116042	504366	0.00668476	0.986893
st20170925_R78_U	71878616	14607	0.000203218	62155964	0.864911	8323234	0.115819	499368	0.00694879	0.987679
st20170925_R78_V	78024380	18137	0.000232453	67743136	0.868432	8585126	0.110057	695992	0.00892226	0.987411
st20180306_R96_2	182689628	100449	0.000549834	140144544	0.76754	32582664	0.178448	814721	0.00446204	0.95045
st20180613_R109_W	78593330	4677	5.95089e-05	64110306	0.815771	13160697	0.167463	446853	0.00568597	0.98892
st20180613_R109_X	65168750	3324	5.1006e-05	52390370	0.80396	11727357	0.179963	290018	0.00445049	0.988373
st20180613_R109_Y	68601096	7706	0.000112331	55648194	0.811276	11817145	0.172278	347996	0.00507332	0.988628
st20180709_R113_2	60879168	8533	0.000140163	48231098	0.792354	10954606	0.179965	283029	0.00464968	0.976969
st20180709_R113_3	68818514	9889	0.000143697	54464216	0.791532	12513592	0.181861	337630	0.0049068	0.978299
st20191121_R145_AI	114285324	99335	0.000869184	88770812	0.777423	21324449	0.186752	424886	0.003721	0.967896
st20191121_R145_AJ	111286214	100912	0.000906779	86629446	0.779145	20882849	0.18782	560935	0.00504505	0.97201
st20191121_R145_AK	116913678	101572	0.000868778	90605870	0.775655	22191016	0.189972	589591	0.00504735	0.970674
st20191226_R117_AA	61775108	10624	0.000171979	48653270	0.787722	11248587	0.182121	328944	0.00532578	0.975169
st20191226_R117_Z	64801096	16124	0.000248823	51596220	0.796423	11427764	0.176395	298357	0.00460534	0.977423
st20191226_R128_AC	73457416	47675	0.000649015	51485962	0.701351	16267645	0.221601	338479	0.00461082	0.927562
st20191226_R128_AE	73328000	45562	0.000621345	51022918	0.69625	16764819	0.22877	316759	0.00432244	0.929343
st20191226_R130_AF	91636570	57956	0.000632455	71230540	0.777808	16899707	0.184538	504867	0.00551294	0.967858
st20191226_R130_AG	85864944	44642	0.000519909	66348638	0.773111	16076306	0.187325	498379	0.00580724	0.966244
st20191226_R130_AH	80516388	55921	0.000694529	62253390	0.773714	14842110	0.184465	464863	0.00577753	0.963956
st20191226_R53_1	46016876	8768	0.000190539	37342872	0.811659	7780216	0.169105	238915	0.00519289	0.985957
st20191226_R53_2	47785424	6691	0.000140022	38932412	0.814848	7886198	0.165057	331925	0.00694713	0.986852
st20191226_R57_E	58017926	4134	7.12538e-05	46968022	0.809601	9601878	0.16551	325156	0.00560481	0.980716
st20191226_R57_F	61915698	4876	7.87522e-05	50053050	0.80847	10241222	0.165419	399429	0.00645168	0.980341
st20191226_R57_K	72840666	6809	9.3478e-05	59088818	0.811282	12091161	0.16601	495775	0.00680693	0.984099
st20191226_R57_L	67626872	10372	0.000153371	54891826	0.811811	11311054	0.167282	324497	0.00479908	0.983893
st20191226_R67_M	62591674	10530	0.000168233	50230814	0.802651	11072517	0.176931	476178	0.00760897	0.98719
st20191226_R74_N	61384900	9968	0.000162385	50381696	0.820884	9683564	0.157777	343010	0.00558876	0.98425
st20191226_R74_O	70757742	13426	0.000189746	58181222	0.822415	11128160	0.157301	421338	0.00595579	0.985672
st20191226_R74_P	68822294	11573	0.000168158	56401652	0.819664	10779784	0.156658	550598	0.00800163	0.984324
