## Supplemental Table 10 for "Identification and functional categorization of the most stably and most variably expressed genes and retained introns in *Arabidopsis thaliana* seedlings"

### Sheet: LEAST_IR_gene
#gene	feature	description	computational_description	curator_summary	IPR_domain
AT5G02670	mRNA	hypothetical protein	BEST Arabidopsis thaliana protein match is: poly(A) polymerase 3 (TAIR:AT3G06560.1)
AT5G09620	mRNA	Octicosapeptide/Phox/Bem1p family protein	Octicosapeptide/Phox/Bem1p family protein; FUNCTIONS IN: molecular_function unknown; INVOLVED IN: biological_process unknown; LOCATED IN: cellular_component unknown; EXPRESSED IN: 23 plant structures; EXPRESSED DURING: 13 growth stages; CONTAINS InterPro DOMAIN/s: Octicosapeptide/Phox/Bem1p (InterPro:IPR000270); BEST Arabidopsis thaliana protein match is: Octicosapeptide/Phox/Bem1p family protein…		PB1 domain
AT5G14350	mRNA	Pentatricopeptide repeat (PPR) superfamily protein	Pentatricopeptide repeat (PPR) superfamily protein; CONTAINS InterPro DOMAIN/s: Pentatricopeptide repeat (InterPro:IPR002885); BEST Arabidopsis thaliana protein match is: Pentatricopeptide repeat (PPR-like) superfamily protein (TAIR:AT3G46610.1)		Pentatricopeptide repeat | Tetratricopeptide-like helical domain superfamily

### Sheet: LEAST_IR_gene_GO_C
TermName	GOID	TermType	Depth	cnt(reference)	cnt(set)	fsh P-value	elim P-value
intracellular membrane-bounded organelle	GO:0043231	C	5	19451	3	0.132071	0.132071
membrane-bounded organelle	GO:0043227	C	4	19462	3	0.132295	0.132295
intracellular organelle	GO:0043229	C	4	19647	3	0.136104	0.136104
organelle	GO:0043226	C	3	19658	3	0.136333	0.136333
intracellular anatomical structure	GO:0005622	C	3	21480	3	0.177865	0.177865
nucleus	GO:0005634	C	6	10345	2	0.180338	0.180338
plasma membrane	GO:0005886	C	4	2581	1	0.189342	0.189342
cell periphery	GO:0071944	C	3	3036	1	0.220019	0.220019
cellular anatomical entity	GO:0110165	C	2	24405	3	0.260875	0.260875
membrane	GO:0016020	C	3	3859	1	0.273523	0.273523
mitochondrion	GO:0005739	C	4	4376	1	0.305849	0.305849
cellular_component	GO:0005575	C	1	27708	3	0.381784	0.381784
cytoplasm	GO:0005737	C	3	14257	1	0.753848	0.753848

### Sheet: LEAST_IR_gene_GO_F
TermName	GOID	TermType	Depth	cnt(reference)	cnt(set)	fsh P-value	elim P-value
molecular_function	GO:0003674	F	1	25003	2	0.724558	0.724558

### Sheet: LEAST_IR_gene_GO_P
TermName	GOID	TermType	Depth	cnt(reference)	cnt(set)	fsh P-value	elim P-value
photosynthesis, light reaction	GO:0019684	P	5	177	1	0.0138387	0.0138387
photosynthesis	GO:0015979	P	4	277	1	0.0216005	0.0216005
generation of precursor metabolites and energy	GO:0006091	P	4	392	1	0.030476	0.030476
protein-containing complex assembly	GO:0065003	P	6	498	1	0.0386093	0.0386093
regulation of biological quality	GO:0065008	P	3	540	1	0.0418193	0.0418193
protein-containing complex organization	GO:0043933	P	5	546	1	0.0422773	0.0422773
response to abiotic stimulus	GO:0009628	P	3	4901	2	0.0451647	0.0451647
cellular component assembly	GO:0022607	P	5	802	1	0.0616823	0.0616823
organonitrogen compound catabolic process	GO:1901565	P	5	839	1	0.064465	0.064465
organonitrogen compound metabolic process	GO:1901564	P	4	6339	2	0.073486	0.073486
response to wounding	GO:0009611	P	4	962	1	0.0736763	0.0736763
cellular response to lipid	GO:0071396	P	6	1008	1	0.0771055	0.0771055
response to osmotic stress	GO:0006970	P	4	1078	1	0.0823077	0.0823077
cellular catabolic process	GO:0044248	P	4	1293	1	0.0981636	0.0981636
response to water deprivation	GO:0009414	P	4	1300	1	0.0986767	0.0986767
response to abscisic acid	GO:0009737	P	5	1300	1	0.0986767	0.0986767
cellular response to hormone stimulus	GO:0032870	P	5	1329	1	0.100801	0.100801
cellular response to endogenous stimulus	GO:0071495	P	4	1362	1	0.103213	0.103213
response to water	GO:0009415	P	4	1415	1	0.107079	0.107079
cellular response to oxygen-containing compound	GO:1901701	P	5	1430	1	0.108171	0.108171
response to acid chemical	GO:0001101	P	4	1447	1	0.109408	0.109408
response to alcohol	GO:0097305	P	5	1450	1	0.109626	0.109626
organic substance catabolic process	GO:1901575	P	4	1499	1	0.113183	0.113183
response to salt	GO:1902074	P	4	1516	1	0.114415	0.114415
cellular component biogenesis	GO:0044085	P	4	1683	1	0.126457	0.126457
catabolic process	GO:0009056	P	3	1822	1	0.136396	0.136396
cellular response to organic substance	GO:0071310	P	5	1843	1	0.137892	0.137892
transport	GO:0006810	P	4	1937	1	0.144562	0.144562
establishment of localization	GO:0051234	P	3	1968	1	0.146755	0.146755
organic acid metabolic process	GO:0006082	P	4	2152	1	0.159691	0.159691
response to stimulus	GO:0050896	P	2	9692	2	0.160491	0.160491
cellular response to chemical stimulus	GO:0070887	P	4	2285	1	0.168959	0.168959
organonitrogen compound biosynthetic process	GO:1901566	P	5	2285	1	0.168959	0.168959
response to inorganic substance	GO:0010035	P	4	2301	1	0.17007	0.17007
localization	GO:0051179	P	2	2386	1	0.175952	0.175952
response to radiation	GO:0009314	P	4	2440	1	0.179675	0.179675
cellular component organization	GO:0016043	P	4	2464	1	0.181325	0.181325
nitrogen compound metabolic process	GO:0006807	P	3	10742	2	0.192801	0.192801
response to hormone	GO:0009725	P	4	2888	1	0.210127	0.210127
response to endogenous stimulus	GO:0009719	P	3	2918	1	0.212139	0.212139
response to lipid	GO:0033993	P	5	2939	1	0.213545	0.213545
small molecule metabolic process	GO:0044281	P	3	3021	1	0.21902	0.21902
cellular component organization or biogenesis	GO:0071840	P	3	3219	1	0.232135	0.232135
cellular metabolic process	GO:0044237	P	3	12117	2	0.238074	0.238074
response to oxygen-containing compound	GO:1901700	P	4	3566	1	0.254765	0.254765
cellular response to stimulus	GO:0051716	P	3	3690	1	0.262742	0.262742
organic substance metabolic process	GO:0071704	P	3	13785	2	0.296756	0.296756
cellular nitrogen compound biosynthetic process	GO:0044271	P	5	4481	1	0.312295	0.312295
response to organic substance	GO:0010033	P	4	4693	1	0.325188	0.325188
metabolic process	GO:0008152	P	2	14666	2	0.329099	0.329099
RNA metabolic process	GO:0016070	P	6	4802	1	0.331753	0.331753
macromolecule biosynthetic process	GO:0009059	P	5	4967	1	0.341611	0.341611
nucleic acid metabolic process	GO:0090304	P	5	5217	1	0.356361	0.356361
response to chemical	GO:0042221	P	3	5435	1	0.369041	0.369041
nucleobase-containing compound metabolic process	GO:0006139	P	4	5633	1	0.380414	0.380414
response to stress	GO:0006950	P	3	5753	1	0.387239	0.387239
cellular process	GO:0009987	P	2	16512	2	0.399096	0.399096
heterocycle metabolic process	GO:0046483	P	4	6299	1	0.417661	0.417661
cellular biosynthetic process	GO:0044249	P	4	6341	1	0.419959	0.419959
cellular aromatic compound metabolic process	GO:0006725	P	4	6653	1	0.436837	0.436837
organic cyclic compound metabolic process	GO:1901360	P	4	6809	1	0.445153	0.445153
organic substance biosynthetic process	GO:1901576	P	4	7077	1	0.459246	0.459246
cellular nitrogen compound metabolic process	GO:0034641	P	4	7238	1	0.467596	0.467596
biosynthetic process	GO:0009058	P	3	7510	1	0.481508	0.481508
biological regulation	GO:0065007	P	2	7988	1	0.505365	0.505365
macromolecule metabolic process	GO:0043170	P	4	10519	1	0.619579	0.619579
primary metabolic process	GO:0044238	P	3	11679	1	0.66544	0.66544
biological_process	GO:0008150	P	1	26219	2	0.766743	0.766743
